# Tissue retention of dendritic cells drives age-associated protective tolerogenic lymphoid structures

**DOI:** 10.64898/2026.10.04.756474

**Authors:** Ines Marin, Blanca M. Morales, Brian Orcutt-Jahns, Jessica Preston, Kevin Marroquin, Zhichang Yang, Ying Zhu, Joshua Webster, Christine Moussion

## Abstract

Ectopic lymphoid structures are typically associated with chronic tissue inflammation in autoimmunity and cancer, where they can amplify local immune responses. Similar structures arise spontaneously with age, yet their origin and function remain unclear. Here we identify tissue retention of mature migratory conventional dendritic cells (cDCs) as a driver of age-associated lymphoid organization. Mature cDCs accumulated within lymphoid structures in aged human and mouse tissues. We demonstrate that impaired cDC egress or pharmacological cDC expansion induced de novo structures in mice across multiple otherwise homeostatic organs without associated pathology. Strikingly, senescence-associated tissue cues, which promoted a distinct cDC maturation state, were required for lymphoid niche initiation. Unlike inflammatory structures described in disease, these cDC-driven structures preferentially accumulated tissue-adapted regulatory T cells and protected against inflammatory injury, revealing a previously unrecognized regulatory dimension of age-associated lymphoid organization.
