## Supplementary Tables for "Tissue retention of dendritic cells drives age-associated protective tolerogenic lymphoid structures": Table 2 Serum cytokines by luminex.xlsx

### Sheet: Obs Conc
Table 1_Serum cytokines by luminex
					Mo IL-25/IL-17E (14)	Mo GM-CSF (15)	Mo IFN gamma (19)	Mo MIP-3 alpha/CCL20 (20)	Mo IL-1 beta (25)	Mo IL-2 (26)	Mo IL-6 (34)	Mo IL-10 (43)	Mo IL-12(p70) (47)	Mo IL-13 (52)	Mo IL-15 (54)	Mo IL-17A/CTLA8 (56)	Mo IL-17F (61)	Mo IL-33/NF-HEV (mature) (67)	Mo TNF alpha (77)
Type	Well	Description	Sample	CCR7	Obs Conc	Obs Conc	Obs Conc	Obs Conc	Obs Conc	Obs Conc	Obs Conc	Obs Conc	Obs Conc	Obs Conc	Obs Conc	Obs Conc	Obs Conc	Obs Conc	Obs Conc
B	A1,A2	Reagent Name: Background
S1	B1,B2	Standard 9			569.49	31.22	7.61	46.98	14.12	5.69	7.28	19.16	17.51	36.49	30.36	36.28	9.64	76.58	3.21
S2	C1,C2	Standard 8			1435.44	87.21	18.92	119.91	37.01	14.46	19.92	46.99	49.06	109.36	82.73	87.33	23.54	188.41	8.48
S3	D1,D2	Standard 7			3246.15	189.48	44.03	270.41	80.2	32.64	43.67	109.27	113.02	184.95	203.41	236.31	54.42	438.64	19.33
S4	E1,E2	Standard 6			7882.2	453.3	104.21	648.25	193.07	77.41	101.28	264.1	258.54	596.65	440.82	525.54	130.05	1038.01	44.66
S5	F1,F2	Standard 5			18281.4	1085.22	246.33	1586.24	470.19	185.44	249.27	612.91	602.8	1244.82	1078.27	1218.2	312.25	2483.54	109.3
S6	G1,G2	Standard 4			46872.2	2665.5	604.09	3818.13	1132.22	454.8	614.15	1504.95	1500.71	2778.25	2655.52	2877	761.07	6103.12	265.4
S7	H1,H2	Standard 3			102520	6020.67	1403.66	7962.23	2652.88	1075.42	1415.75	3523.36	3670.63	7776.49	6360.92	7648.15	1709.51	13790.2	618.94
S8	A3,B3	Standard 2			252281		3359.25	24966	6169.53	2426.66	3268.41	8379.28	8121.26	15788	13999.7	16136.6	4286.02	33737.7	1408.66
S9	C3,D3	Standard 1			604030	36907.9	8005.05	46511	15195.4	6129.91	8099.3	20027.1	20233.1	40935.9	35754.3	40368.2	9945.8	80284.3	3655.86
C2	E3,F3	1/10 dil of Standard 1			51601.6	2808.99	687.34	4569.83	1253.08	518	683.28	1713.71	1590.52	3497.72	2908.29	3136.36	837.99	7209.9	294.84
X7	G4	Sample 1	Serum	Wildtype	OOR <	OOR <	OOR <	OOR <	OOR <	OOR <	OOR <	OOR <	OOR <	OOR <	OOR <	OOR <	OOR <	OOR <	OOR <
X10	B5	Sample 2	Serum	Wildtype	OOR <	OOR <	OOR <	OOR <	OOR <	OOR <	OOR <	OOR <	OOR <	OOR <	OOR <	OOR <	OOR <	OOR <	OOR <
X11	C5	Sample 3	Serum	Wildtype	OOR <	OOR <	OOR <	OOR <	OOR <	OOR <	OOR <	OOR <	OOR <	OOR <	OOR <	OOR <	OOR <	OOR <	OOR <
X12	D5	Sample 4	Serum	Wildtype	OOR <	OOR <	OOR <	OOR <	OOR <	OOR <	OOR <	OOR <	OOR <	OOR <	OOR <	OOR <	*6.53	OOR <	OOR <
X14	F5	Sample 5	Serum	Wildtype	OOR <	OOR <	OOR <	OOR <	OOR <	OOR <	OOR <	OOR <	OOR <	OOR <	OOR <	OOR <	*9.89	OOR <	OOR <
X29	E7	Sample 6	Serum	Wildtype	OOR <	OOR <	*4.17	OOR <	OOR <	OOR <	OOR <	OOR <	OOR <	OOR <	OOR <	OOR <	OOR <	OOR <	OOR <
X30	F7	Sample 7	Serum	Wildtype	OOR <	OOR <	OOR <	OOR <	OOR <	OOR <	OOR <	OOR <	OOR <	OOR <	OOR <	OOR <	*42.87	OOR <	OOR <
X31	G7	Sample 8	Serum	Wildtype	OOR <	OOR <	OOR <	OOR <	OOR <	OOR <	OOR <	OOR <	OOR <	OOR <	OOR <	*16.24	OOR <	OOR <	OOR <
X32	H7	Sample 9	Serum	Wildtype	OOR <	OOR <	OOR <	OOR <	OOR <	OOR <	OOR <	OOR <	OOR <	OOR <	OOR <	OOR <	OOR <	OOR <	OOR <
X8	H4	Sample 10	Serum	cKO	OOR <	OOR <	OOR <	OOR <	OOR <	OOR <	OOR <	OOR <	OOR <	OOR <	OOR <	OOR <	OOR <	OOR <	OOR <
X9	A5	Sample 11	Serum	cKO	*1019.29	OOR <	OOR <	OOR <	OOR <	OOR <	OOR <	OOR <	OOR <	OOR <	OOR <	OOR <	*33.05	OOR <	OOR <
X13	E5	Sample 12	Serum	cKO	OOR <	OOR <	OOR <	OOR <	OOR <	OOR <	OOR <	OOR <	OOR <	OOR <	OOR <	OOR <	OOR <	OOR <	OOR <
X15	G5	Sample 13	Serum	cKO	OOR <	OOR <	OOR <	OOR <	OOR <	OOR <	OOR <	OOR <	OOR <	OOR <	OOR <	OOR <	OOR <	OOR <	OOR <
X16	H5	Sample 14	Serum	cKO	OOR <	OOR <	OOR <	OOR <	OOR <	OOR <	OOR <	OOR <	OOR <	OOR <	OOR <	OOR <	OOR <	OOR <	OOR <
X25	A7	Sample 15	Serum	cKO	OOR <	OOR <	OOR <	OOR <	OOR <	OOR <	OOR <	OOR <	OOR <	OOR <	OOR <	OOR <	OOR <	OOR <	OOR <
X26	B7	Sample 16	Serum	cKO	OOR <	OOR <	OOR <	OOR <	OOR <	OOR <	OOR <	OOR <	OOR <	OOR <	OOR <	OOR <	OOR <	OOR <	OOR <
X27	C7	Sample 17	Serum	cKO	OOR <	OOR <	OOR <	OOR <	OOR <	OOR <	OOR <	OOR <	OOR <	OOR <	OOR <	OOR <	OOR <	OOR <	OOR <
X28	D7	Sample 18	Serum	cKO	OOR <	OOR <	OOR <	OOR <	OOR <	OOR <	OOR <	OOR <	OOR <	OOR <	OOR <	OOR <	OOR <	OOR <	OOR <
*** = Value not available; --- = Designated as an outlier
*Value = Value extrapolated beyond Standard range
OOR = Out of Range; OOR> = Out of Range Above; OOR< = Out of Range Below
Exp Conc = Expected Concentration; Obs Conc = Observed Concentration
Concentration Units = pg/mL
