## Supplementary Tables for "Tissue retention of dendritic cells drives age-associated protective tolerogenic lymphoid structures": Table 6 Antibodies.xlsx

### Sheet: Sheet1
Table 6 Antibodies used in the study
Target protein	Target species	Fluorophore	Clone	Supplier	Catalogue no.
Armenian Hamster IgG (secondary)	Armenian Hamster	Alexa Fluor 594		Invitrogen	A78966
Armenian Hamster IgG (secondary)	Armenian Hamster	Alexa Fluor 555		Invitrogen	A78964
B220 (CD45R)	Mouse	Unlabelled	RA3-6B2	Invitrogen	14-0452-85
B220 (CD45R)	Mouse	Spark Blue 550	RA3-6B2	BioLegend	103266
B220 (CD45R)	Mouse	APC/Fire 810	RA3-6B2	BioLegend	103278
B220 (CD45R)	Mouse	BUV496	RA3-6B2	BD Biosciences	612950
B220 (CD45R)	Mouse	Alexa Fluor 488	RA3-6B2	BD Biosciences	103225
B220 (CD45R)	Mouse	Alexa Fluor 647	RA3-6B2	BD Biosciences	103226
BCL6	Mouse	APC	BCL-DWN	Thermo Fisher Scientific	17-5453-82
BCL6	Mouse	PE-CF594	K112-91	BD Biosciences	562401
BLIMP1	Mouse	BB700	5E7	BD Biosciences	567830
CCR7 (CD197)	Human	Unlabelled	EPR23192-57	Abcam	Ab253187
CCR7 (CD197)	Mouse	RB744	4B12	BD Biosciences	756934
CCR7 (CD197)	Mouse	BV650	4B12	BD Biosciences	564356
CD103	Mouse	BUV615	M290	BD Biosciences	751590
CD103	Mouse	Unlabelled	2E7	Invitrogen	14-1031-82
CD11b	Mouse	BUV395	M1/70	BD Biosciences	563553
CD11b	Mouse	BUV737	M1/70	BD Biosciences	564443
CD11c	Mouse	eFluor 450	N418	Thermo Fisher Scientific	48-0114-82
CD11c	Mouse	PE-Cy7	N418	Thermo Fisher Scientific	25-0114-82
CD138	Mouse	BV785	281-2	BioLegend	142534
CD16/CD32 Fc block	Mouse	Unlabelled	2.4G2	BD Biosciences	553142
CD19	Mouse	BUV615	1D3	BD Biosciences	751213
CD19	Mouse	APC	1D3	BioLegend	152410
CD19	Mouse	APC-Cy7	1D3	BioLegend	152412
CD19	Mouse	BV480	1D3	BD Biosciences	566107
CD20	Human	Alexa Fluor 488	L26	Invitrogen	53-0202-82
CD20	Mouse	Alexa Fluor 488	E3N70	Cell Signalling	62971S
CD21/35	Mouse	Unlabelled	8D9	eBioscience	14-0211-37
CD25 (IL-2Rα)	Mouse	BV750	PC61	BioLegend	102077
CD25 (IL-2Rα)	Mouse	APC/Fire 810	PC61	BioLegend	102076
CD3	Human	Alexa Fluor 647	SP162	Abcam	Ab397265
CD31	Mouse	Alexa Fluor 647	EPR17259	Abcam	Ab305210
CD326 (EpCAM)	Mouse	PE/Dazzle 594	G8.8	BioLegend	118236
CD3	Mouse	Unlabelled	SP7	Abcam	ab21703
CD3	Mouse	Spark Blue 550	17A2	BioLegend	100260
CD4	Human	Alexa Fluor 594	N1UG0	Invitrogen	755244482
CD4	Mouse	Alexa Fluor 488	RM4-5	BioLegend	100529
CD4	Mouse	BUV496	RM4-5	Thermo Fisher Scientific	364-0042-82
CD4	Mouse	BUV711	RM4-5	BioLegend	100549
CD4	Mouse	BUV395	RM4-5	BD Biosciences	568375
CD44	Mouse	BV650	IM7	BioLegend	103049
CD44	Mouse	BUV563	IM7	BD Biosciences	741227
CD44	Mouse	BV510	IM7	BioLegend	103043
CD45	Mouse	BUV805	30-F11	Thermo Fisher Scientific	368-0451-82
CD45	Mouse	BV570	30-F11	BioLegend	103136
CD45	Mouse	BUV563	30-F11	BD Biosciences	612924
CD45.2	Mouse	BV750	104	BioLegend	109857
CD49b (DX5)	Mouse	APC/Fire 750	DX5	BioLegend	108926
CD62L	Mouse	BV570	MEL-14	BioLegend	104433
CD62L	Mouse	BV605	MEL-14	BioLegend	104438
CD62L	Mouse	BUV737	MEL-14	BD Biosciences	612833
CD64 (FcγRI)	Mouse	PE-Cy5	X54-5/7.1	BioLegend	139331
CD69	Mouse	BB700	H1.2F3	BD Biosciences	566500
CD71	Mouse	PE-Cy7	RI7217	BioLegend	113812
CD86	Mouse	BV711	GL1	BD Biosciences	740688
CD8α	Mouse	BV750	53-6.7	BD Biosciences	747134
CD8α	Mouse	RB613	53-6.7	BD Biosciences	571100
CD8α	Mouse	BUV805	53-6.7	BD Biosciences	564920
CD8β	Mouse	BUV563	YTS156.7.7	BD Biosciences	755243
CD90.1 (Thy1.1)	Mouse	BUV737	OX-7	BD Biosciences	612837
CD90.2 (Thy1.2)	Mouse	R718	53-2.1	BD Biosciences	567736
CD90.2 (Thy1.2)	Mouse	BV786	30-H12	BD Biosciences	740841
CD90.2 (Thy1.2)	Mouse	FITC	53-2.1	BioLegend	140303
CLEC9A	Human	Unlabelled	EPR24271-117	Abcam	Ab30043
F4/80	Mouse	BUV395	T45-2342	BD Biosciences	565614
F4/80	Mouse	BV605	T45-2342	BD Biosciences	743281
Fascin	Mouse	Unlabelled		Millipore	Mab3582
Fas (CD95)	Mouse	BUV496	Jo2	BD Biosciences	741103
Fas (CD95)	Mouse	BUV737	Jo2	BD Biosciences	741763
Fixable Blue Dead Cell Stain	Mouse	L/D Blue	—	Life Technologies	L34962
Fixable viability dye	Mouse	Zombie NIR	—	Biolegend	423109
FOXP3	Human	Alexa Fluor 647	PCH101	Invitrogen	756477682
FOXP3	Mouse	PerCP-eFluor 710	FJK-16s	Thermo Fisher Scientific	46-5773-82
FOXP3	Mouse	FITC	FJK-16s	Thermo Fisher Scientific	11-5773-82
FOXP3	Mouse	PE	FJK-16s	Thermo Fisher Scientific	12-5773-80
FOXP3	Mouse	Biotin	FJK-16s	Thermo Fisher Scientific	13-5773-82
GATA3	Mouse	eFluor 450	TWAJ	Thermo Fisher Scientific	48-9966-42
GL7	Mouse	eFluor 450	GL-7	Thermo Fisher Scientific	48-5902-82
Helios	Mouse	RY743	22F6	BD Biosciences	572206
ICOS (CD278)	Mouse	BUV805	C398.4A	BD Biosciences	568038
IgA	Mouse	PE	Polyclonal	SouthernBiotech	1040-09
IgD	Mouse	Spark Blue 702	11-26c	Thermo Fisher Scientific	67-5993-82
IgG1	Mouse	BV510	X56	BD Biosciences	742476
IgG2b	Mouse	APC-Cy7	Polyclonal	SouthernBiotech	1090-19
IgG3	Mouse	BV605	R40-82	BD Biosciences	744135
IgM	Mouse	BUV395	II/41	BD Biosciences	743329
Integrin α4 (CD49d)	Mouse	RB780	R1-2	BD Biosciences	755682
Ki-67	Mouse	BUV661	SolA15	Thermo Fisher Scientific	376-5698-82
KLRG1	Mouse	PE/Fire 810	2F1/KLRG1	BioLegend	138437
LAMP-3 (CD208)	Human	Unlabelled	EPR24265	Abcam	Ab271053
Ly-6C	Mouse	BV711	HK1.4	BioLegend	128037
Ly-6C	Mouse	BV786	HK1.4	BioLegend	128041
Ly-6G	Mouse	BV480	1A8	BD Biosciences	746448
Ly-6G	Mouse	BB700	1A8	BD Biosciences	566435
Ly-6G	Mouse	Alexa Fluor 700	1A8	BioLegend	127622
MHC class II (I-A/I-E)	Mouse	PE/Fire 810	M5/114.15.2	BioLegend	107667
MHC class II (I-A/I-E)	Mouse	BV650	M5/114.15.2	BD Biosciences	563415
Mouse IgG (secondary)	Mouse	Alexa Fluor 488		Invitrogen	A21202
Mouse IgG (secondary)	Mouse	Alexa Fluor 700		Invitrogen	A21036
NK1.1	Mouse	PE-Cy7	PK136	Thermo Fisher Scientific	25-5941-82
PD-1 (CD279)	Mouse	APC/Fire 810	29F.1A12	BioLegend	135252
PD-1 (CD279)	Mouse	PerCP/Fire 806	29F.1A12	BioLegend	135262
PNAd	Mouse	Biotin	MECA-79	BioLegend	120804
Rabbit IgG (secondary)	Rabbit	Alexa Fluor 647		Invitrogen	A31573
Rabbit IgG (secondary)	Rabbit	Alexa Fluor 750		Invitrogen	A21039
Siglec-F (CD170)	Mouse	BV480	E50-2440	BD Biosciences	746668
Siglec-F (CD170)	Mouse	BV421	E50-2440	BD Biosciences	562681
Streptavidin		Alexa Fluor 594		Invitrogen	S11227
Streptavidin		Alexa Fluor 647		Invitrogen	S32357
T-bet	Mouse	R718	O4-46	BD Biosciences	567096
TACI (CD267)	Mouse	Alexa Fluor 647	8F10	BD Biosciences	558453
tdtomato		Unlabelled	Polyclonal	SIGEN	ab8181-200
TCF1 (TCF7)	Mouse	RB705	S33-966	BD Biosciences	570635
TCRβ	Mouse	PE-Dazzle 594	H57-597	BioLegend	109240
TCRβ	Mouse	BUV805	H57-597	BD Biosciences	748405
TCRγδ	Mouse	BUV661	GL3	BD Biosciences	750410
XCR1	Mouse	BV650	ZET	BioLegend	148220
XCR1	Mouse	BV421	ZET	BioLegend	148216
